# Complementation of a human disease phenotype in vitro by intercellular mRNA transfer

**DOI:** 10.1101/2024.11.06.622258

**Authors:** Gal Haimovich, Sandipan Dasgupta, Anand Govindan Ravi, Jeffrey E. Gerst

## Abstract

There is growing evidence that full-length mRNAs undergo intercellular transfer through long, thin cytoplasmic connections called tunneling nanotubes (TNTs), but whether transferred mRNAs are translated and effect cellular changes post-transfer is unknown. Using multiple lines of evidence, we show that transferred mRNAs undergo translation and can fully complement the phenotype of genetic mutations *in vitro*. For example, the human peroxisome biogenesis disorder, Zellweger Syndrome, results from mutations in genes like PEX5 and PEX6. We demonstrate that the co-culture of patient-derived PEX6 mutant fibroblasts or PEX5 knock-out cells with wild-type cells leads to *de novo* peroxisome biogenesis. Complementation occurs by TNT-mediated mRNA transfer and translation in acceptor cells and not by peroxisome transfer. We provide additional examples of genetic complementation via transfer of mRNAs encoding the HSF1 transcription factor or CRE recombinase. Our study provides evidence for the physiological significance of mRNA transfer and suggests a new approach for mRNA therapeutics.
