## Supplementary Table 1 for "Complementation of a human disease phenotype in vitro by intercellular mRNA transfer"

### Sheet: Sheet1
	hHSF1 probes
1	caggaaggccgggacgttg
2	cacgagggtccacagcttg
3	agatgagcgcgtcggtgtc
4	aacacgtggaagctgttcc
5	cacctccttggcaaactgg
6	gtgcttgaagtacttgggc
7	cacgaagctggccatgttg
8	agccatacatgttgagctg
9	ctcgatgtggaccactttc
10	cgtctctctctggcttgac
11	aagcatgggtgctggaact
12	actggtcactttcctcttg
13	ttcactcttcagggtggac
14	gtcctggcggatctttatg
15	cgtcagcagcttggtgacg
16	caggagcttggagtccatg
17	acagagcctcattctcatg
18	atgcttctgccgaaggctg
19	gacgactttctgttgctgg
20	ccagtgagatcaggaactg
21	ccaggatccggtttgactg
22	cagggggatctttctcttc
23	ctgagccactgtcgttcag
24	gctatacttgggcatggaa
25	gacgtgctccagggagaac
26	cagcatcaggggcgtagag
27	ctcggtgatgtcggagatg
28	ataggggcctctcgtctat
29	aagagggtgtccacggaag
30	ggatggagtcaatgagggc
31	cgtgagggctgtgacggag
32	gctacgctgaggcactttt
33	tgagctcattcttgtccag
34	agtccatagcatccaagtg
35	agcatggtctgcaggttat
36	actggtgtccacgctgaag
37	tcaccgaggggctgaacag
38	tgctgtcaaggtcaggcag
39	gagacaggagctcttggat
40	tgaatccgggctgctgttc
41	ctgtgtagtgcaccagctg
42	ctcaaacagcaccggcagg
43	cttcggagaagtaggagcc
44	tgtcagcagggagatggtg
